# Compendium of secondary metabolite biosynthetic diversity encoded in bacterial genomes

**DOI:** 10.1101/2021.08.11.455920

**Authors:** Athina Gavriilidou, Satria A. Kautsar, Nestor Zaburannyi, Daniel Krug, Rolf Müller, Marnix H. Medema, Nadine Ziemert

**Author notes:** These authors contributed equally: Athina Gavriilidou, Satria A. Kautsar. These authors jointly supervised this work: Marnix H. Medema, Nadine Ziemert.

## Abstract

Bacterial specialized metabolites are a proven source of antibiotics and cancer therapies, but whether we have sampled all the secondary metabolite chemical diversity of cultivated bacteria is not known. We analysed ~ 170,000 bacterial genomes and ~ 47,000 metagenome assembled genomes (MAGs) using a modified BiG-SLiCE and the new clust-o-matic algorithm. We found that only 3% of the natural products potentially encoded in bacterial genomes have been experimentally characterized. We show that the variation of secondary metabolite biosynthetic diversity drops significantly at the genus level, identifying it as an appropriate taxonomic rank for comparison. Equal comparison of genera based on Relative Evolutionary Distance revealed that *Streptomyces* bacteria encode the largest biosynthetic diversity by far, with *Amycolatopsis*, *Kutzneria* and *Micromonospora* also encoding substantial diversity. Finally we find that several less-well-studied taxa, such as Weeksellaceae (Bacteroidota), Myxococcaceae (Myxococcota), *Pleurocapsa* and Nostocaceae (Cyanobacteria), have potential to produce highly diverse sets of secondary metabolites that warrant further investigation.
