## Supplementary Table 7 for "Compendium of secondary metabolite biosynthetic diversity encoded in bacterial genomes"

### Sheet: Sheet1
ecosystem_type	genomes	BGCs	GCFs	unique_GCFs
Freshwater	7335	14629	4149	2096
Marine	8578	13043	3564	1869
Soil	2652	8442	3513	1777
Digestive system	18771	19971	3207	2000
City	2422	9733	1902	955
Rhizoplane	553	3069	1311	566
Non-marine Saline and Alkaline	1703	2899	1113	370
Rhizosphere	443	1658	938	312
Defined media	794	1904	910	401
Thermal springs	1545	1544	895	426
Anaerobic digestor	1910	2182	829	260
Deep subsurface	508	1060	694	250
Unclassified	943	1543	686	240
Nutrient removal	405	1034	597	265
Mycelium	288	768	521	157
Anaerobic	451	752	367	111
Red algae	142	530	344	144
Composting	166	419	327	79
Skin	411	1119	269	79
Plant litter	79	388	261	64
Ant dump	164	516	223	81
Bacteria	40	230	199	108
Phylloplane	53	240	196	38
Landfill	270	245	188	53
Industrial wastewater	206	235	184	43
Activated Sludge	106	247	183	45
Tetrachloroethylene and derivatives	163	183	162	76
Green algae	90	197	159	50
Peat moss	31	195	136	34
Simulated communities (DNA mixture)	74	204	126	30
Peat	85	172	123	28
Sediment	46	142	120	23
Simulated communities (microbial mixture)	83	156	119	44
Mixed alcohol bioreactor	255	189	107	17
Reproductive system	107	122	75	40
Cave	42	98	68	28
Water treatment plant	207	153	65	3
Symbiotic fungal gardens and galleries	13	78	65	11
Respiratory system	71	104	64	13
Endosphere	35	65	54	9
Integument	24	57	44	18
Engineered product	13	47	43	14
Phyllosphere	8	79	39	10
Geologic	32	56	32	4
Dinoflagellates	28	37	32	8
Outdoor Air	21	79	32	10
Rock-dwelling (subaerial biofilms)	3	36	32	5
Roots	7	36	30	3
Terephthalate	38	35	29	4
Continuous culture	16	39	26	8
Solar panel	11	32	25	9
Ascidians	6	36	24	10
Microbial solubilization of coal	6	25	24	6
Gastrointestinal tract	40	17	17	4
Cnidaria	5	17	17	3
Microbial enhanced oil recovery	5	15	13	2
Shell	1	4	4	1
Brown Algae	1	4	4	0
Aerobic	3	3	3	1
Hydrocarbon	2	3	3	0
Persistent organic pollutants (POP)	1	1	1	0
Volcanic	1	1	1	0
Nodule	1	1	1	0
Oil reservoir	2	0	0	0
